# A curated collection of *Klebsiella* metabolic models reveals variable substrate usage and gene essentiality

**DOI:** 10.1101/2021.10.10.463858

**Authors:** Jane Hawkey, Ben Vezina, Jonathan M. Monk, Louise M. Judd, Taylor Harshegyi, Sebastián López-Fernández, Carla Rodrigues, Sylvain Brisse, Kathryn E. Holt, Kelly L. Wyres

## Abstract

The *Klebsiella pneumoniae* species complex (KpSC) is a set of seven *Klebsiella* taxa which are found in a variety of niches, and are an important cause of opportunistic healthcare-associated infections in humans. Due to increasing rates of multi-drug resistance within the KpSC, there is a growing interest in better understanding the biology and metabolism of these organisms to inform novel control strategies. We collated 37 sequenced KpSC isolates isolated from a variety of niches, representing all seven taxa. We generated strain-specific genome scale metabolic models (GEMs) for all 37 isolates and simulated growth phenotypes on 511 distinct carbon, nitrogen, sulphur and phosphorus substrates. Models were curated and their accuracy assessed using matched phenotypic growth data for 94 substrates (median accuracy of 96%). We explored species-specific growth capabilities and examined the impact of all possible single gene deletions on growth in 145 core carbon substrates. These analyses revealed multiple strain-specific differences, within and between species and highlight the importance of selecting a diverse range of strains when exploring KpSC metabolism. This diverse set of highly accurate GEMs could be used to inform novel drug design, enhance genomic analyses, and identify novel virulence and resistance determinants. We envisage that these 37 curated strain-specific GEMs, covering all seven taxa of the KpSC, provide a valuable resource to the *Klebsiella* research community.
