## Supplemental Table 3 for "A curated collection of *Klebsiella* metabolic models reveals variable substrate usage and gene essentiality"

### Sheet: Sheet1
reaction id	name	subsystem	lower bound	upper bound	gene reaction rule	reaction	evidence level	evidence	K_africa_200023T	K_pneumoniae_03-9138-2	K_pneumoniae_BJ1	K_pneumoniae_SB1170	K_pneumoniae_NJST258-1	K_pneumoniae_SA12	K_pneumoniae_SB1139	K_pneumoniae_SB1067	K_pneumoniae_04A025	K_pneumoniae_KP13	K_pneumoniae_CIP52_145	K_pneumoniae_NTUH_K2044	K_pneumoniae_CG43	K_pneumoniae_MGH78578	K_pneumoniae_SB617	K_pneumoniae_SB615	K_pneumoniae_SB611	K_pneumoniae_SB612	K_quasi_quasi_18A069	K_pneumoniae_SA1	K_quasi_quasi_SB98	K_quasi_quasi_01A030T	K_quasi_quasi_SB1124	K_pneumoniae_T69	K_quasi_simil_12A476	K_quasi_simil_CIP110288	K_quasi_simil_07A044T	K_quasi_simil_SB610	K_quasi_simil_09A323	K_quasi_quasi_U41	K_pneumoniae_SB2390	K_variicola_variicola_At-22	K_variicola_tropicalensis_CDC4241-71	K_variicola_variicola_01A065	K_variicola_variicola_F2R9T	K_quasivariicola_08A119	K_variicola_variicola_342
EX_gly_pro__L_e	Gly pro L exchange	Extracellular exchange	0	1000		gly_pro__L_e -->	2	strains able to utilise this substrate according to Biolog	1	1	1	1	1	1	1	1	1	1	1	1	1	1	1	1	1	1	1	1	1	1	1	1	1	1	1	1	1	1	1	1	1	1	1	1	1
GLYPROtex	Glycyl-L-Proline transport via diffusion (extracellular to periplasm)	Transport, Outer Membrane Porin	-1000	1000	KPN_00282 or KPN_02636 or KPN_02430 or KPN_00956 or KPN_01445	gly_pro__L_e <=> gly_pro__L_p	1	transport of amino acids to periplasm via diffusion, present for other amino acid compounds in iYL1288	1	1	1	1	1	1	1	1	1	1	1	1	1	1	1	1	1	1	1	1	1	1	1	1	1	1	1	1	1	1	1	1	1	1	1	1	1
GLYPROabcpp	Dipeptide transport via ABC system gly pro L	Transport, Inner Membrane	0	1000	KPN_03896 and KPN_03895 and KPN_03899 and KPN_03898 and KPN_03897	atp_c + gly_pro__L_p + h2o_c --> adp_c + gly_pro__L_c + h_c + pi_c	1	transport through dipeptide specific ABC transporter present for other amino acid compounds	1	1	1	1	1	1	1	1	1	1	1	1	1	1	1	1	1	1	1	1	1	1	1	1	1	1	1	1	1	1	1	1	1	1	1	1	1
AMPTASEgp	Aminopeptidase (gly-pro)	Arginine and Proline Metabolism	0	1000	KPN_01674	gly_pro__L_c + h2o_c --> gly_c + pro__L_c	3	cleavage of glycly-l-proline described in B. pertussis (doi: 10.1371/journal.pcbi.1005639). Gene homology to B. pertussis gene is 57%	1	1	1	1	1	1	1	1	1	1	1	1	1	1	1	1	1	1	1	1	1	1	1	1	1	1	1	1	1	1	1	1	1	1	1	1	1
EX_acnam_e	N-Acetylneuraminate exchange	Extracellular exchange	0	1000		acnam_e -->	2	Kqs strains able to utilise this substrate according to Biolog	1	1	1	1	1	1	1	1	1	1	1	1	1	1	1	1	1	1	1	1	1	1	1	1	1	1	1	1	1	1	1	1	1	1	1	1	1
ACNAMtex	N-acetylneuraminate transport via diffusion (extracellular to periplasm)	Transport, Outer Membrane	-1000	1000	FHFOPAFH_01438	acnam_e <=> acnam_p	1	as strains able to utilise compound, need to transport it into cytoplasm, mechanism unknown	1	1	1	1	1	1	1	1	1	1	1	1	1	1	1	1	1	1	1	1	1	1	1	1	1	1	1	1	1	1	1	1	1	1	1	1	1
ACNAMt2pp	N-acetylneuraminate proton symport (periplasm)	Transport, Inner Membrane	0	1000	FHFOPAFH_00460	acnam_p + h_p --> acnam_c + h_c	3	has 89% homology to nanT from E coli iML1515 which catalyses this reaction	0	0	0	0	0	0	0	0	0	0	0	0	0	0	0	0	0	0	0	0	0	0	0	0	1	1	1	1	1	0	0	0	0	0	0	0	0
ACNML	N-Acetylneuraminate lyase	Alternate Carbon Metabolism	0	1000	FHFOPAFH_00459	acnam_c --> acmana_c + pyr_c	3	has 88% homology to nanA from E coli iML1515 which catalyses this reaction	0	0	0	0	0	0	0	0	0	0	0	0	0	0	0	0	0	0	0	0	0	0	0	0	1	1	1	1	1	0	0	0	0	0	0	0	0
AMANK	N-acetyl-D-mannosamine kinase	Alternate Carbon Metabolism	0	1000	FHFOPAFH_00462	acmana_c + atp_c --> acmanap_c + adp_c + h_c	3	has 73% homology to nanK from E coli iML1515 which catalyses this reaction	0	0	0	0	0	0	0	0	0	0	0	0	0	0	0	0	0	0	0	0	0	0	0	0	1	1	1	1	1	0	0	0	0	0	0	0	0
EX_tcb_e	Tricarballylate exchange	Extracellular exchange	0	1000		tcb_e -->	2	strains able to utilise this substrate according to Biolog	1	1	1	1	1	1	1	1	1	1	1	1	1	1	1	1	1	1	1	1	1	1	1	1	1	1	1	1	1	1	1	1	1	1	1	1	1
TCBt2ex	Tricarballylate transport into periplasm	Transport, Outer Membrane	0	1000		tcb_e --> tcb_p	1	transport reaction listed in Salmonella Typhimurium STM model, has no gpr	1	1	1	1	1	1	1	1	1	1	1	1	1	1	1	1	1	1	1	1	1	1	1	1	1	1	1	1	1	1	1	1	1	1	1	1	1
TCBt2pp	Tricarballylate transport in via proton symport	Transport, Inner Membrane	0	1000	OCCNDHPP_03496	h_p + tcb_p --> h_c + tcb_c	3	88% homology to citA which catalyses this reaction in Salmonella Typhimurium STM model	1	0	1	1	0	1	0	1	1	0	0	1	0	1	0	1	1	1	1	0	1	1	1	0	1	1	1	1	1	1	1	1	1	1	1	1	1
TCBO	Tricarballylate oxidase	Alternate Carbon Metabolism	0	1000	OCCNDHPP_03494 and OCCNDHPP_03495	q8_c + tcb_c --> acon_C_c + q8h2_c	3	88% homology to citB and STM069 from Salmonella Typhimurium STM model, see PMID 19284970 and PMID 16855237	1	0	0	0	0	0	0	0	0	0	0	0	0	0	0	0	0	0	1	0	1	1	1	0	1	1	1	1	1	1	0	1	1	1	1	1	1
EX_L_alagly_e	L-Alanyl-Glycine exchange	Extracellular exchange	0	1000		L_alagly_e -->	2	strains able to utilise this substrate according to Biolog	1	1	1	1	1	1	1	1	1	1	1	1	1	1	1	1	1	1	1	1	1	1	1	1	1	1	1	1	1	1	1	1	1	1	1	1	1
ALAGLYtex	L-Alanyl-Glycine transport via diffusion (extracellular to periplasm)	Transport, Outer Membrane	-1000	1000	KPN_00282 or KPN_02636 or KPN_02430 or KPN_00956 or KPN_01445	L_alagly_e <=> L_alagly_p	1	transport of amino acids to periplasm via diffusion, present for other amino acid compounds in iYL1288	1	1	1	1	1	1	1	1	1	1	1	1	1	1	1	1	1	1	1	1	1	1	1	1	1	1	1	1	1	1	1	1	1	1	1	1	1
ALAGLYabcpp	Dipeptide transport via ABC system L alagly	Transport, Inner Membrane	0	1000	KPN_03896 and KPN_03895 and KPN_03899 and KPN_03898 and KPN_03897	L_alagly_p + atp_c + h2o_c --> L_alagly_c + adp_c + h_c + pi_c	1	transport into cytoplasm via dipeptide ABC transporter, similar to other dipeptide amino acids	1	1	1	1	1	1	1	1	1	1	1	1	1	1	1	1	1	1	1	1	1	1	1	1	1	1	1	1	1	1	1	1	1	1	1	1	1
AMPTASEag	Aminopeptidase (L-ala-gly)	Murein Recycling	0	1000	KPN_00249	L_alagly_c + h2o_c --> ala__L_c + gly_c	2	cleavage of this amino acid mediated by pepD (https://biocyc.org/META/NEW-IMAGE?type=EC-NUMBER&object=EC-3.4.13.18), pepD also utilised in reaction AMPTASEPG which was present in iYL1288	1	1	1	1	1	1	1	1	1	1	1	1	1	1	1	1	1	1	1	1	1	1	1	1	1	1	1	1	1	1	1	1	1	1	1	1	1
EX_tag__D_e	D-tagatose exchange	Extracellular exchange	0	1000		tag__D_e -->	2	strains able to utilise this substrate according to Biolog	1	1	1	1	1	1	1	1	1	1	1	1	1	1	1	1	1	1	1	1	1	1	1	1	1	1	1	1	1	1	1	1	1	1	1	1	1
TAGtex	D-tagatose transport via diffusion extracellular to periplasm	Transport, Outer Membrane	-1000	1000		tag__D_e <=> tag__D_p	1	as strains able to utilise compound, need to transport it into cytoplasm, mechanism unknown	1	1	1	1	1	1	1	1	1	1	1	1	1	1	1	1	1	1	1	1	1	1	1	1	1	1	1	1	1	1	1	1	1	1	1	1	1
TAGptspp	D-tagatose transport via PEPPyr PTS periplasm	Transport, Inner Membrane	0	1000	KPN_03546 and KPN_03545	pep_c + tag__D_p --> pyr_c + tag1p__D_c	3	tag operon previously described in K. pneumoniae and Klebsiella oxytoca (doi: 10.1007/s00438-004-1022-8), this reaction requires tagHT	1	0	0	1	1	1	1	0	0	0	0	1	0	1	0	0	0	0	0	0	0	0	0	0	0	1	1	0	1	0	0	1	1	0	1	1	0
TAG1PK	D-tagatose-1-phosphate kinase	Alternate Carbon Metabolism	0	1000	KPN_03544	atp_c + tag1p__D_c --> adp_c + h_c + tagdp__D_c	3	tag operon previously described in K. pneumoniae and Klebsiella oxytoca (doi: 10.1007/s00438-004-1022-8), this reaction requires tagK	1	0	0	1	1	1	1	0	0	0	0	1	0	1	0	0	0	0	0	0	0	0	0	0	0	1	1	0	1	0	0	1	1	0	1	1	0
EX_raffin_e	Raffinose exchange	Extracellular exchange	0	1000		raffin_e -->	2	strains able to utilise this substrate according to Biolog	1	1	1	1	1	1	1	1	1	1	1	1	1	1	1	1	1	1	1	1	1	1	1	1	1	1	1	1	1	1	1	1	1	1	1	1	1
RAFFt	Raffinose transport via transporter	Transport, Outer Membrane	-1000	1000	KPN_00515	raffin_e <=> raffin_p	3	PMID: 19734309 describes raffinose pathway in Erwinia, scrY (64% homology) required to transport raffinose to periplasm	1	1	1	1	1	1	1	1	1	1	1	1	1	1	1	1	1	1	1	1	1	1	1	1	1	1	1	1	1	1	1	1	1	1	1	1	1
RAFFtpp	Raffinose transport via permease	Transport, Inner Membrane	0	1000	KPN_04204	raffin_p --> raffin_c	3	PMID: 19734309 describes raffinose pathway in Erwinia, rafB (59% homology) transports raffinose into cytoplasm	1	1	1	1	1	1	1	1	1	1	1	1	1	1	1	1	1	1	1	1	1	1	1	1	1	1	1	1	1	1	1	1	1	1	1	1	1
RAFGH	Raffinose galactohydrolase	Starch and Sucrose Metabolism	0	1000	KPN_04203	h2o_c + raffin_c --> gal_c + sucr_c	3	PMID: 19734309 describes raffinose pathway in Erwinia, rafA (72% homology), converts raffinose into sucrose + galactose	1	1	1	1	1	1	1	1	1	1	1	1	1	1	1	1	1	1	1	1	1	1	1	1	1	1	1	1	1	1	1	1	1	1	1	1	1
SFSD	Sucrose hydrolase	Starch and Sucrose Metabolism	0	1000	KPN_00513	h2o_c + sucr_c --> fru_c + glc__D_c	3	PMID: 19734309 & PMID: 10986236 provide evidence that scrB (64% homology) converts sucrose into fructose + glucose as well as sucrose-6-phosphate in Erwinia	1	1	1	1	1	1	1	1	1	1	1	1	1	1	1	1	1	1	1	1	1	1	1	1	1	1	1	1	1	1	1	1	1	1	1	1	1
EX_srb__L_e	L-sorbose exchange	Extracellular exchange	0	1000		srb__L_e -->	2	strains able to utilise this substrate according to Biolog	1	1	1	1	1	1	1	1	1	1	1	1	1	1	1	1	1	1	1	1	1	1	1	1	1	1	1	1	1	1	1	1	1	1	1	1	1
SORtex	L-sorbose transport to periplasm	Transport, Outer Membrane	0	1000		srb__L_e --> srb__L_p	1	as strains able to utilise compound, need to transport it into periplasm, mechanism unknown	1	1	1	1	1	1	1	1	1	1	1	1	1	1	1	1	1	1	1	1	1	1	1	1	1	1	1	1	1	1	1	1	1	1	1	1	1
SORptspp	L-sorbose transport via PEPPyr PTS periplasm	Transport, Inner Membrane	0	1000	KPN_04406 and KPN_04405 and KPN_04404 and KPN_04403	srb__L_p --> srb1p__L_c	3	PMID: 7947968 & PMID: 6361004 describe sor operon in K. pneumoniae, transport into cytoplasm requires sorABFM	1	1	1	0	1	0	0	0	0	0	1	0	1	1	1	0	0	0	0	1	0	1	0	1	0	0	0	0	0	0	0	1	1	1	1	1	1
SORR	L-sorbose-1-phosphate reductase	Alternate Carbon Metabolism	0	1000	KPN_04402	h_c + nadh_c + srb1p__L_c --> nad_c + sbt6p_c	3	PMID: 7947968 & PMID: 6361004 describe sor operon in K. pneumoniae, this reaction requires sorE	1	1	1	0	1	0	0	0	0	0	1	0	1	1	1	0	0	0	0	1	0	1	0	1	0	0	0	0	0	0	0	1	1	1	1	1	1
EX_arbt_e	Arbutin exchange	Extracellular exchange	0	1000		arbt_e -->	2	strains able to utilise this substrate according to Biolog	1	1	1	1	1	1	1	1	1	1	1	1	1	1	1	1	1	1	1	1	1	1	1	1	1	1	1	1	1	1	1	1	1	1	1	1	1
ARBTtex	Arbutin transport	Transport, Outer Membrane	0	1000	KPN_00282 or KPN_02636 or KPN_00956 or KPN_01445	arbt_e --> arbt_p	2	in E. coli iML1515 this compound enters the periplasm by diffusion, use same mechanism here	1	1	1	1	1	1	1	1	1	1	1	1	1	1	1	1	1	1	1	1	1	1	1	1	1	1	1	1	1	1	1	1	1	1	1	1	1
ARBTptspp	Arbutin transport via PEP:Pyr PTS (periplasm)	Transport, Inner Membrane	0	1000	KPN_02762 and KPN_02763 and KPN_03051	arbt_p + pep_c --> arbt6p_c + pyr_c	2	in E. coli iML1515 this compound is transported by a PTS transporter and is phosphorylated using pstI, pstH and ascF (90% homology)	1	1	1	1	1	1	1	1	1	1	1	1	1	1	1	1	1	1	1	1	1	1	1	1	1	1	1	1	1	1	1	1	1	1	1	1	1
SKhqn	Sink reaction for hqn_c	Sink Reaction	0	1000		hqn_c -->	1	sink reaction for hqn_c, a byproduct of AB6PGH	1	1	1	1	1	1	1	1	1	1	1	1	1	1	1	1	1	1	1	1	1	1	1	1	1	1	1	1	1	1	1	1	1	1	1	1	1
EX_pala_e	Palatinose exchange	Extracellular exchange	0	1000		pala_e -->	2	strains able to utilise this substrate according to Biolog	1	1	1	1	1	1	1	1	1	1	1	1	1	1	1	1	1	1	1	1	1	1	1	1	1	1	1	1	1	1	1	1	1	1	1	1	1
PALAtex	Palatinose transport to periplasm	Transport, Outer Membrane	0	1000		pala_e --> pala_p	1	as strains able to utilise compound, need to transport it into periplasm, mechanism unknown	1	1	1	1	1	1	1	1	1	1	1	1	1	1	1	1	1	1	1	1	1	1	1	1	1	1	1	1	1	1	1	1	1	1	1	1	1
PALAptspp	Palatinose transport via PTS	Transport, Inner Membrane	0	1000	KPN_04086	pala_p + pep_c --> pala6p_c + pyr_c	4	PMID 11473129 describes catabolism of palatinose in K. pneumoniae, this reaction requires aglA	1	1	1	1	1	1	1	1	1	1	1	1	1	1	1	1	1	1	1	1	1	1	1	1	1	1	1	1	1	1	1	1	1	1	1	1	1
PFFSD	Beta-fructofuranosidase (palatinose)	Startch and Sucrose Metabolism	0	1000	KPN_04085	h2o_c + pala6p_c --> fru_c + g6p_c	4	PMID 11473129 describes catabolism of palatinose in K. pneumoniae, this reaction requires aglB	1	1	1	1	1	1	1	1	1	1	1	1	1	1	1	1	1	1	1	1	1	1	1	1	1	1	1	1	1	1	1	1	1	1	1	1	1
EX_tur_e	Turanose exchange	Extracellular exchange	0	1000		tur_e -->	2	strains able to utilise this substrate according to Biolog	1	1	1	1	1	1	1	1	1	1	1	1	1	1	1	1	1	1	1	1	1	1	1	1	1	1	1	1	1	1	1	1	1	1	1	1	1
TURtex	Turanose transport to periplasm	Transport, Outer Membrane	0	1000		tur_e --> tur_p	1	as strains able to utilise compound, need to transport it into periplasm, mechanism unknown	1	1	1	1	1	1	1	1	1	1	1	1	1	1	1	1	1	1	1	1	1	1	1	1	1	1	1	1	1	1	1	1	1	1	1	1	1
TURptspp	Turanose transport via PTS	Transport, Inner Membrane	0	1000	KPN_04086	pep_c + tur_p --> pyr_c + tur6p_c	4	PMID 11473129 describes catabolism of turanose in K. pneumoniae, this reaction requires aglA	1	1	1	1	1	1	1	1	1	1	1	1	1	1	1	1	1	1	1	1	1	1	1	1	1	1	1	1	1	1	1	1	1	1	1	1	1
TFFSD	Beta-fructofuranosidase (turanose)	Startch and Sucrose Metabolism	0	1000	KPN_04085	h2o_c + tur6p_c --> fru_c + g6p_c	4	PMID 11473129 describes catabolism of turanose in K. pneumoniae, this reaction requires aglB	1	1	1	1	1	1	1	1	1	1	1	1	1	1	1	1	1	1	1	1	1	1	1	1	1	1	1	1	1	1	1	1	1	1	1	1	1
HOXPACDtpp	4-hydroxyphenylacetaldehyde degradation transport to cytoplasm	Transport, Inner Membrane	-1000	1000		4hoxpacd_p <=> hoxpacd_c	1	transport reaction required so tyramine can be utilised as a substrate, mechanism unknown	1	1	1	1	1	1	1	1	1	1	1	1	1	1	1	1	1	1	1	1	1	1	1	1	1	1	1	1	1	1	1	1	1	1	1	1	1
4HOXPACDdeg	4-hydroxyphenylacetaldehyde degradation	Alternate Carbon Metabolism	0	1000	KPN_00535	h2o_c + hoxpacd_c + nad_c --> 4hphac_c + 2.0 h_c + nadh_c	1	transport reaction required so 4-hydroxyphenylacetaldehyde can be utilised as a substrate, mechanism unknown	1	1	1	1	1	1	1	1	1	1	1	1	1	1	1	1	1	1	1	1	1	1	1	1	1	1	1	1	1	1	1	1	1	1	1	1	1
PPYRDC	Phenylpyruvate decarboxylase	Alternate Carbon Metabolism	0	1000	KPN_03848	h_c + phpyr_c --> co2_c + pacald_c	2	gapfilling demonstrated that this reaction enables growth on phenylpyruvate. This reaction is found in L. lactis and the homology to the L. lactis gene is ~54%. Gene annotation matches enzymatic action of this gene for this reaction	1	1	1	1	1	1	1	1	1	1	1	1	1	1	1	1	1	1	1	1	1	1	1	1	1	1	1	1	1	1	1	1	1	1	1	1	1
5DGLCNt2rpp	5-Dehydro-D-gluconate transport via proton symport, reversible (periplasm)	Transport, Inner Membrane	-1000	1000	KPN_03785	5dglcn_p + h_p <=> 5dglcn_c + h_c	2	Kqv, Kvv and Kvt can use this compound, this gene is 63% homologous to transport gene idnT in E. coli	1	1	1	1	1	1	1	1	1	1	1	1	1	1	1	1	1	1	1	1	1	1	1	1	1	1	1	1	1	1	1	1	1	1	1	1	1
5DGLCNR	5-dehydro-D-gluconate reductase	Alternate Carbon Metabolism	0	1000	HMPHIOOD_04334 or ICMGGLHG_01647	5dglcn_c + h_c + nadph_c --> glcn_c + nadp_c	2	strain can use this compound, gene is 78% homologous to idnO from E. coli	1	0	0	0	0	0	0	0	0	0	0	0	0	0	0	0	0	0	0	0	1	0	0	0	0	0	0	0	0	1	0	1	1	1	1	1	1
GALCTLO	L-galactonate oxidoreductase	Alternate Carbon Metabolism	0	1000	HMPHIOOD_04430	galctn__L_c + nad_c --> h_c + nadh_c + tagur_c	2	strain can use this compound, gene is 82% homologys to lgoD from E. coli	1	0	0	0	1	0	0	0	0	0	0	0	0	0	1	0	0	1	0	0	0	0	0	0	0	0	0	0	0	0	0	1	1	1	1	1	1
TARTRDH	Tartrate dehydrogenase	Alternate Carbon Metabolism	0	1000	Kp_0007_BV	nad_c + tartr__L_c --> h_c + nadh_c + oxglyc_c	2	alternative pathway found in Acientobacter baumannii model iCN718, XX% homology to iCN718 gene XX	0	0	0	0	0	0	0	0	0	0	0	0	0	0	0	0	0	0	0	0	0	0	0	0	0	0	0	0	0	0	0	0	0	0	0	0	0
TARTRtpp	Tartrate facilitated transport periplasm	Alternate Carbon Metabolism	0	1000	Kp_0008_BV	tartr__L_p --> tartr__L_c	2	alternative pathway found in Acientobacter baumannii model iCN718, XX% homology to iCN718 gene XX	0	0	0	0	0	0	0	0	0	0	0	0	0	0	0	0	0	0	0	0	0	0	0	0	0	0	0	0	0	0	0	0	0	0	0	0	0
OXGLYC_DECARB	Oxaloglycolate decarboxylation	Alternate Carbon Metabolism	0	1000	Kp_0009_BV	h_c + nadph_c + oxglyc_c --> co2_c + glyc__R_c + nad_c	2	alternative pathway found in Acientobacter baumannii model iCN718, XX% homology to iCN718 gene XX	0	0	0	0	0	0	0	0	0	0	0	0	0	0	0	0	0	0	0	0	0	0	0	0	0	0	0	0	0	0	0	0	0	0	0	0	0
oxglyc-23dhfum	Spontaneous oxaloglycolate degradation into 2,3-dihydroxyfumaric acid	Alternate Carbon Metabolism	0	1000		oxglyc_c --> 23dhfum_c	1	spontaneous reaction	1	1	1	1	1	1	1	1	1	1	1	1	1	1	1	1	1	1	1	1	1	1	1	1	1	1	1	1	1	1	1	1	1	1	1	1	1
EX_2obut_e	2-Oxobutanoate exchange	Extracellular exchange	0	1000		2obut_e -->	2	strains able to utilise this substrate according to Biolog	1	1	1	1	1	1	1	1	1	1	1	1	1	1	1	1	1	1	1	1	1	1	1	1	1	1	1	1	1	1	1	1	1	1	1	1	1
EX_acac_e	Acetoacetate exchange	Extracellular exchange	0	1000		acac_e -->	2	strains unable to utilise this substrate according to Biolog	1	1	1	1	1	1	1	1	1	1	1	1	1	1	1	1	1	1	1	1	1	1	1	1	1	1	1	1	1	1	1	1	1	1	1	1	1
EX_asp__D_e	D-Aspartate exchange	Extracellular exchange	0	1000		asp__D_e -->	2	strains unable to utilise this substrate according to Biolog	1	1	1	1	1	1	1	1	1	1	1	1	1	1	1	1	1	1	1	1	1	1	1	1	1	1	1	1	1	1	1	1	1	1	1	1	1
EX_glx_e	Glyoxylate exchange	Extracellular exchange	0	1000		glx_e -->	2	strains unable to utilise this substrate according to Biolog	1	1	1	1	1	1	1	1	1	1	1	1	1	1	1	1	1	1	1	1	1	1	1	1	1	1	1	1	1	1	1	1	1	1	1	1	1
