## Supplemental Table 6 for "A curated collection of *Klebsiella* metabolic models reveals variable substrate usage and gene essentiality"

Gene ID	Reaction ID	Reaction	SEED subsystem	Grouped subsystem (as listed in text and figs)
KPN_01091	3OAR60	3ohexACP_c + h_c + nadph_c <=> 3hhexACP_c + nadp_c	Cell Envelope Biosynthesis	Cell Membrane Metabolism
KPN_01091	3OAR120	3oddecACP_c + h_c + nadph_c <=> 3hddecACP_c + nadp_c	Cell Envelope Biosynthesis	Cell Membrane Metabolism
KPN_01091	3OAR100	3odecACP_c + h_c + nadph_c <=> 3hdecACP_c + nadp_c	Cell Envelope Biosynthesis	Cell Membrane Metabolism
KPN_01091	3OAR40	actACP_c + h_c + nadph_c <=> 3haACP_c + nadp_c	Cell Envelope Biosynthesis	Cell Membrane Metabolism
KPN_01091	3OAR181	3ocvac11eACP_c + h_c + nadph_c --> 3hcvac11eACP_c + nadp_c	Cell Envelope Biosynthesis	Cell Membrane Metabolism
KPN_01091	3OAR180	3ooctdACP_c + h_c + nadph_c <=> 3hoctaACP_c + nadp_c	Cell Envelope Biosynthesis	Cell Membrane Metabolism
KPN_01091	3OAR161	3ocpalm9eACP_c + h_c + nadph_c --> 3hcpalm9eACP_c + nadp_c	Cell Envelope Biosynthesis	Cell Membrane Metabolism
KPN_01091	3OAR80	3ooctACP_c + h_c + nadph_c <=> 3hoctACP_c + nadp_c	Cell Envelope Biosynthesis	Cell Membrane Metabolism
KPN_01091	3OAR160	3opalmACP_c + h_c + nadph_c <=> 3hpalmACP_c + nadp_c	Cell Envelope Biosynthesis	Cell Membrane Metabolism
KPN_01091	3OAR141	3ocmrs7eACP_c + h_c + nadph_c --> 3hcmrs7eACP_c + nadp_c	Cell Envelope Biosynthesis	Cell Membrane Metabolism
KPN_01091	3OAR140	3omrsACP_c + h_c + nadph_c <=> 3hmrsACP_c + nadp_c	Cell Envelope Biosynthesis	Cell Membrane Metabolism
KPN_01091	3OAR121	3ocddec5eACP_c + h_c + nadph_c --> 3hcddec5eACP_c + nadp_c	Cell Envelope Biosynthesis	Cell Membrane Metabolism
KPN_01092	ACOATA	ACP_c + accoa_c <=> acACP_c + coa_c	Membrane Lipid Metabolism	Cell Membrane Metabolism
KPN_01092	AACPS5	ACP_c + atp_c + ocdcea_c --> amp_c + octeACP_c + ppi_c	Cell Envelope Biosynthesis	Cell Membrane Metabolism
KPN_01092	AACPS2	ACP_c + atp_c + ttdcea_c --> amp_c + ppi_c + tdeACP_c	Cell Envelope Biosynthesis	Cell Membrane Metabolism
KPN_01092	AACPS8	ACP_c + atp_c + dca_c --> amp_c + dcaACP_c + ppi_c	Cell Envelope Biosynthesis	Cell Membrane Metabolism
KPN_01092	AACPS3	ACP_c + atp_c + hdca_c --> amp_c + palmACP_c + ppi_c	Cell Envelope Biosynthesis	Cell Membrane Metabolism
KPN_01092	AACPS6	ACP_c + atp_c + ocdca_c --> amp_c + ocdcaACP_c + ppi_c	Cell Envelope Biosynthesis	Cell Membrane Metabolism
KPN_01092	AACPS9	ACP_c + atp_c + octa_c --> amp_c + ocACP_c + ppi_c	Cell Envelope Biosynthesis	Cell Membrane Metabolism
KPN_01092	AACPS4	ACP_c + atp_c + hdcea_c --> amp_c + hdeACP_c + ppi_c	Cell Envelope Biosynthesis	Cell Membrane Metabolism
KPN_01092	AACPS7	ACP_c + atp_c + ddca_c --> amp_c + ddcaACP_c + ppi_c	Cell Envelope Biosynthesis	Cell Membrane Metabolism
KPN_01092	MCOATA	ACP_c + malcoa_c <=> coa_c + malACP_c	Membrane Lipid Metabolism	Cell Membrane Metabolism
KPN_01092	AACPS1	ACP_c + atp_c + ttdca_c --> amp_c + myrsACP_c + ppi_c	Cell Envelope Biosynthesis	Cell Membrane Metabolism
KPN_03664	ACCOAC	accoa_c + atp_c + hco3_c --> adp_c + h_c + malcoa_c + pi_c	Membrane Lipid Metabolism	Cell Membrane Metabolism
KPN_03665	ACCOAC	accoa_c + atp_c + hco3_c --> adp_c + h_c + malcoa_c + pi_c	Membrane Lipid Metabolism	Cell Membrane Metabolism
KPN_00198	ACCOAC	accoa_c + atp_c + hco3_c --> adp_c + h_c + malcoa_c + pi_c	Membrane Lipid Metabolism	Cell Membrane Metabolism
KPN_02706	ACCOAC	accoa_c + atp_c + hco3_c --> adp_c + h_c + malcoa_c + pi_c	Membrane Lipid Metabolism	Cell Membrane Metabolism
KPN_03963	AGMHE	adphep_DD_c --> adphep_LD_c	Lipopolysaccharide Biosynthesis / Recycling	Cell Membrane Metabolism
KPN_03436	AGPAT120	1ddecg3p_c + ddcaACP_c --> ACP_c + pa120_c	Glycerophospholipid Metabolism	Lipid Metabolism
KPN_03436	AGPAT181	1odec11eg3p_c + octeACP_c --> ACP_c + pa181_c	Glycerophospholipid Metabolism	Lipid Metabolism
KPN_03436	AGPAT140	1tdecg3p_c + myrsACP_c --> ACP_c + pa140_c	Glycerophospholipid Metabolism	Lipid Metabolism
KPN_03436	AGPAT141	1tdec7eg3p_c + tdeACP_c --> ACP_c + pa141_c	Glycerophospholipid Metabolism	Lipid Metabolism
KPN_03436	AGPAT160	1hdecg3p_c + palmACP_c --> ACP_c + pa160_c	Glycerophospholipid Metabolism	Lipid Metabolism
KPN_03436	AGPAT161	1hdec9eg3p_c + hdeACP_c --> ACP_c + pa161_c	Glycerophospholipid Metabolism	Lipid Metabolism
KPN_03436	AGPAT180	1odecg3p_c + ocdcaACP_c --> ACP_c + pa180_c	Glycerophospholipid Metabolism	Lipid Metabolism
KPN_04388	IMPC	h2o_c + imp_c <=> fprica_c	Purine and Pyrimidine Biosynthesis	Nucleotide Metabolism
KPN_04388	AICART	10fthf_c + aicar_c <=> fprica_c + thf_c	Purine and Pyrimidine Biosynthesis	Nucleotide Metabolism
KPN_01256	ANPRT	anth_c + prpp_c --> ppi_c + pran_c	Tyrosine, Tryptophan, and Phenylalanine Metabolism	Amino Acid Metabolism
KPN_01256	ANS	chor_c + gln__L_c --> anth_c + glu__L_c + h_c + pyr_c	Tyrosine, Tryptophan, and Phenylalanine Metabolism	Amino Acid Metabolism
KPN_01257	ANS	chor_c + gln__L_c --> anth_c + glu__L_c + h_c + pyr_c	Tyrosine, Tryptophan, and Phenylalanine Metabolism	Amino Acid Metabolism
KPN_03799	ASAD	aspsa_c + nadp_c + pi_c <=> 4pasp_c + h_c + nadph_c	Threonine and Lysine Metabolism	Amino Acid Metabolism
KPN_03453	CD2tpp	cd2_p --> cd2_c	Inorganic Ion Transport and Metabolism	Transport, Outer
KPN_03453	ZN2tpp	zn2_p --> zn2_c	Inorganic Ion Transport and Metabolism	Transport, Outer
KPN_03453	GMHEPK	atp_c + gmhep7p_c --> adp_c + gmhep17bp_c + h_c	Lipopolysaccharide Biosynthesis / Recycling	Cell Membrane Metabolism
KPN_03453	FE2tpp	fe2_p --> fe2_c	Inorganic Ion Transport and Metabolism	Transport, Outer
KPN_03453	CU2tpp	cu2_p --> cu2_c	Inorganic Ion Transport and Metabolism	Transport, Outer
KPN_03453	COBALT2tpp	cobalt2_p --> cobalt2_c	Inorganic Ion Transport and Metabolism	Transport, Outer
KPN_03453	MN2tpp	mn2_p --> mn2_c	Inorganic Ion Transport and Metabolism	Transport, Outer
KPN_03453	GMHEPAT	atp_c + gmhep1p_c + h_c --> adphep_DD_c + ppi_c	Lipopolysaccharide Biosynthesis / Recycling	Cell Membrane Metabolism
KPN_02922	CHORM	chor_c --> pphn_c	Tyrosine, Tryptophan, and Phenylalanine Metabolism	Amino Acid Metabolism
KPN_02922	PPND	nad_c + pphn_c --> 34hpp_c + co2_c + nadh_c	Tyrosine, Tryptophan, and Phenylalanine Metabolism	Amino Acid Metabolism
KPN_02719	CHORS	3psme_c --> chor_c + pi_c	Tyrosine, Tryptophan, and Phenylalanine Metabolism	Amino Acid Metabolism
KPN_00941	PE160abcpp	atp_c + h2o_c + pe160_c --> adp_c + h_c + pe160_p + pi_c	Transport, Inner Membrane	Transport, Inner
KPN_00941	PA160abcpp	atp_c + h2o_c + pa160_c --> adp_c + h_c + pa160_p + pi_c	Transport, Inner Membrane	Transport, Inner
KPN_00941	PG120abcpp	atp_c + h2o_c + pg120_c --> adp_c + h_c + pg120_p + pi_c	Transport, Inner Membrane	Transport, Inner
KPN_00941	LIPACabcpp	atp_c + h2o_c + lipa_cold_c --> adp_c + h_c + lipa_cold_p + pi_c	Lipopolysaccharide Biosynthesis / Recycling	Cell Membrane Metabolism
KPN_00941	PGP181abcpp	atp_c + h2o_c + pgp181_c --> adp_c + h_c + pgp181_p + pi_c	Transport, Inner Membrane	Transport, Inner
KPN_00941	PE140abcpp	atp_c + h2o_c + pe140_c --> adp_c + h_c + pe140_p + pi_c	Transport, Inner Membrane	Transport, Inner
KPN_00941	PG181abcpp	atp_c + h2o_c + pg181_c --> adp_c + h_c + pg181_p + pi_c	Transport, Inner Membrane	Transport, Inner
KPN_00941	LIPAabcpp	atp_c + h2o_c + lipa_c --> adp_c + h_c + lipa_p + pi_c	Lipopolysaccharide Biosynthesis / Recycling	Cell Membrane Metabolism
KPN_00941	PE161abcpp	atp_c + h2o_c + pe161_c --> adp_c + h_c + pe161_p + pi_c	Transport, Inner Membrane	Transport, Inner
KPN_00941	PG160abcpp	atp_c + h2o_c + pg160_c --> adp_c + h_c + pg160_p + pi_c	Transport, Inner Membrane	Transport, Inner
KPN_00941	PA120abcpp	atp_c + h2o_c + pa120_c --> adp_c + h_c + pa120_p + pi_c	Transport, Inner Membrane	Transport, Inner
KPN_00941	PA161abcpp	atp_c + h2o_c + pa161_c --> adp_c + h_c + pa161_p + pi_c	Transport, Inner Membrane	Transport, Inner
KPN_00941	PGP160abcpp	atp_c + h2o_c + pgp160_c --> adp_c + h_c + pgp160_p + pi_c	Transport, Inner Membrane	Transport, Inner
KPN_00941	K2L4Aabcpp	atp_c + h2o_c + kdo2lipid4_c --> adp_c + h_c + kdo2lipid4_p + pi_c	Transport, Inner Membrane	Transport, Inner
KPN_00941	PE180abcpp	atp_c + h2o_c + pe180_c --> adp_c + h_c + pe180_p + pi_c	Transport, Inner Membrane	Transport, Inner
KPN_00941	PA180abcpp	atp_c + h2o_c + pa180_c --> adp_c + h_c + pa180_p + pi_c	Transport, Inner Membrane	Transport, Inner
KPN_00941	PE141abcpp	atp_c + h2o_c + pe141_c --> adp_c + h_c + pe141_p + pi_c	Transport, Inner Membrane	Transport, Inner
KPN_00941	COLIPAabcpp	atp_c + colipa_c + h2o_c --> adp_c + colipa_p + h_c + pi_c	Lipopolysaccharide Biosynthesis / Recycling	Cell Membrane Metabolism
KPN_00941	PGP161abcpp	atp_c + h2o_c + pgp161_c --> adp_c + h_c + pgp161_p + pi_c	Transport, Inner Membrane	Transport, Inner
KPN_00941	PG161abcpp	atp_c + h2o_c + pg161_c --> adp_c + h_c + pg161_p + pi_c	Transport, Inner Membrane	Transport, Inner
KPN_00941	PA140abcpp	atp_c + h2o_c + pa140_c --> adp_c + h_c + pa140_p + pi_c	Transport, Inner Membrane	Transport, Inner
KPN_00941	PG140abcpp	atp_c + h2o_c + pg140_c --> adp_c + h_c + pg140_p + pi_c	Transport, Inner Membrane	Transport, Inner
KPN_00941	PE120abcpp	atp_c + h2o_c + pe120_c --> adp_c + h_c + pe120_p + pi_c	Transport, Inner Membrane	Transport, Inner
KPN_00941	PE181abcpp	atp_c + h2o_c + pe181_c --> adp_c + h_c + pe181_p + pi_c	Transport, Inner Membrane	Transport, Inner
KPN_00941	PA181abcpp	atp_c + h2o_c + pa181_c --> adp_c + h_c + pa181_p + pi_c	Transport, Inner Membrane	Transport, Inner
KPN_00941	PA141abcpp	atp_c + h2o_c + pa141_c --> adp_c + h_c + pa141_p + pi_c	Transport, Inner Membrane	Transport, Inner
KPN_00941	PGP120abcpp	atp_c + h2o_c + pgp120_c --> adp_c + h_c + pgp120_p + pi_c	Transport, Inner Membrane	Transport, Inner
KPN_00941	PGP180abcpp	atp_c + h2o_c + pgp180_c --> adp_c + h_c + pgp180_p + pi_c	Transport, Inner Membrane	Transport, Inner
KPN_00941	PG180abcpp	atp_c + h2o_c + pg180_c --> adp_c + h_c + pg180_p + pi_c	Transport, Inner Membrane	Transport, Inner
KPN_00941	PG141abcpp	atp_c + h2o_c + pg141_c --> adp_c + h_c + pg141_p + pi_c	Transport, Inner Membrane	Transport, Inner
KPN_00941	PGP140abcpp	atp_c + h2o_c + pgp140_c --> adp_c + h_c + pgp140_p + pi_c	Transport, Inner Membrane	Transport, Inner
KPN_00941	PGP141abcpp	atp_c + h2o_c + pgp141_c --> adp_c + h_c + pgp141_p + pi_c	Transport, Inner Membrane	Transport, Inner
KPN_03252	DAPDC	26dap__M_c + h_c --> co2_c + lys__L_c	Threonine and Lysine Metabolism	Amino Acid Metabolism
KPN_00188	DASYN140	ctp_c + h_c + pa140_c --> cdpdtdecg_c + ppi_c	Glycerophospholipid Metabolism	Lipid Metabolism
KPN_00188	DASYN160	ctp_c + h_c + pa160_c --> cdpdhdecg_c + ppi_c	Glycerophospholipid Metabolism	Lipid Metabolism
KPN_00188	DASYN180	ctp_c + h_c + pa180_c --> cdpdodecg_c + ppi_c	Glycerophospholipid Metabolism	Lipid Metabolism
KPN_00188	DASYN141	ctp_c + h_c + pa141_c --> cdpdtdec7eg_c + ppi_c	Glycerophospholipid Metabolism	Lipid Metabolism
KPN_00188	DASYN120	ctp_c + h_c + pa120_c --> cdpdddecg_c + ppi_c	Glycerophospholipid Metabolism	Lipid Metabolism
KPN_00188	DASYN161	ctp_c + h_c + pa161_c --> cdpdhdec9eg_c + ppi_c	Glycerophospholipid Metabolism	Lipid Metabolism
KPN_00188	DASYN181	ctp_c + h_c + pa181_c --> cdpdodec11eg_c + ppi_c	Glycerophospholipid Metabolism	Lipid Metabolism
KPN_03996	GK1	atp_c + gmp_c <=> adp_c + gdp_c	Nucleotide Salvage Pathway	Nucleotide Metabolism
KPN_03996	DGK1	atp_c + dgmp_c <=> adp_c + dgdp_c	Nucleotide Salvage Pathway	Nucleotide Metabolism
KPN_04270	DHAD2	23dhmp_c --> 3mop_c + h2o_c	Valine, Leucine, and Isoleucine Metabolism	Amino Acid Metabolism
KPN_04270	DHAD1	23dhmb_c --> 3mob_c + h2o_c	Valine, Leucine, and Isoleucine Metabolism	Amino Acid Metabolism
KPN_04273	KARA2	2ahbut_c + h_c + nadph_c <=> 23dhmp_c + nadp_c	Valine, Leucine, and Isoleucine Metabolism	Amino Acid Metabolism
KPN_04273	DPR	2dhp_c + h_c + nadph_c --> nadp_c + pant__R_c	Cofactor and Prosthetic Group Biosynthesis	Cofactor and Prosthetic Group Biosynthesis
KPN_04273	KARA1	23dhmb_c + nadp_c <=> alac__S_c + h_c + nadph_c	Valine, Leucine, and Isoleucine Metabolism	Amino Acid Metabolism
KPN_01096	DTMPK	atp_c + dtmp_c <=> adp_c + dtdp_c	Nucleotide Salvage Pathway	Nucleotide Metabolism
KPN_01284	EAR141x	h_c + nadh_c + t3c7mrseACP_c --> nad_c + tdeACP_c	Cell Envelope Biosynthesis	Cell Membrane Metabolism
KPN_01284	EAR120y	h_c + nadph_c + tddec2eACP_c --> ddcaACP_c + nadp_c	Cell Envelope Biosynthesis	Cell Membrane Metabolism
KPN_01284	EAR60y	h_c + nadph_c + thex2eACP_c --> hexACP_c + nadp_c	Cell Envelope Biosynthesis	Cell Membrane Metabolism
KPN_01284	EAR181x	h_c + nadh_c + t3c11vaceACP_c --> nad_c + octeACP_c	Cell Envelope Biosynthesis	Cell Membrane Metabolism
KPN_01284	EAR160y	h_c + nadph_c + tpalm2eACP_c --> nadp_c + palmACP_c	Cell Envelope Biosynthesis	Cell Membrane Metabolism
KPN_01284	EAR100x	h_c + nadh_c + tdec2eACP_c --> dcaACP_c + nad_c	Cell Envelope Biosynthesis	Cell Membrane Metabolism
KPN_01284	EAR140x	h_c + nadh_c + tmrs2eACP_c --> myrsACP_c + nad_c	Cell Envelope Biosynthesis	Cell Membrane Metabolism
KPN_01284	EAR40y	but2eACP_c + h_c + nadph_c --> butACP_c + nadp_c	Cell Envelope Biosynthesis	Cell Membrane Metabolism
KPN_01284	EAR180x	h_c + nadh_c + toctd2eACP_c --> nad_c + ocdcaACP_c	Cell Envelope Biosynthesis	Cell Membrane Metabolism
KPN_01284	EAR141y	h_c + nadph_c + t3c7mrseACP_c --> nadp_c + tdeACP_c	Cell Envelope Biosynthesis	Cell Membrane Metabolism
KPN_01284	EAR121x	h_c + nadh_c + t3c5ddeceACP_c --> cddec5eACP_c + nad_c	Cell Envelope Biosynthesis	Cell Membrane Metabolism
KPN_01284	EAR80x	h_c + nadh_c + toct2eACP_c --> nad_c + ocACP_c	Cell Envelope Biosynthesis	Cell Membrane Metabolism
KPN_01284	EAR181y	h_c + nadph_c + t3c11vaceACP_c --> nadp_c + octeACP_c	Cell Envelope Biosynthesis	Cell Membrane Metabolism
KPN_01284	EAR161x	h_c + nadh_c + t3c9palmeACP_c --> hdeACP_c + nad_c	Cell Envelope Biosynthesis	Cell Membrane Metabolism
KPN_01284	EAR140y	h_c + nadph_c + tmrs2eACP_c --> myrsACP_c + nadp_c	Cell Envelope Biosynthesis	Cell Membrane Metabolism
KPN_01284	EAR120x	h_c + nadh_c + tddec2eACP_c --> ddcaACP_c + nad_c	Cell Envelope Biosynthesis	Cell Membrane Metabolism
KPN_01284	EAR60x	h_c + nadh_c + thex2eACP_c --> hexACP_c + nad_c	Cell Envelope Biosynthesis	Cell Membrane Metabolism
KPN_01284	EAR180y	h_c + nadph_c + toctd2eACP_c --> nadp_c + ocdcaACP_c	Cell Envelope Biosynthesis	Cell Membrane Metabolism
KPN_01284	EAR160x	h_c + nadh_c + tpalm2eACP_c --> nad_c + palmACP_c	Cell Envelope Biosynthesis	Cell Membrane Metabolism
KPN_01284	EAR121y	h_c + nadph_c + t3c5ddeceACP_c --> cddec5eACP_c + nadp_c	Cell Envelope Biosynthesis	Cell Membrane Metabolism
KPN_01284	EAR80y	h_c + nadph_c + toct2eACP_c --> nadp_c + ocACP_c	Cell Envelope Biosynthesis	Cell Membrane Metabolism
KPN_01284	EAR100y	h_c + nadph_c + tdec2eACP_c --> dcaACP_c + nadp_c	Cell Envelope Biosynthesis	Cell Membrane Metabolism
KPN_01284	EAR40x	but2eACP_c + h_c + nadh_c --> butACP_c + nad_c	Cell Envelope Biosynthesis	Cell Membrane Metabolism
KPN_01284	EAR161y	h_c + nadph_c + t3c9palmeACP_c --> hdeACP_c + nadp_c	Cell Envelope Biosynthesis	Cell Membrane Metabolism
KPN_04135	UAGDP	acgam1p_c + h_c + utp_c --> ppi_c + uacgam_c	Cell Envelope Biosynthesis	Cell Membrane Metabolism
KPN_04135	G1PACT	accoa_c + gam1p_c --> acgam1p_c + coa_c + h_c	Cell Envelope Biosynthesis	Cell Membrane Metabolism
KPN_04429	G3PAT160	glyc3p_c + palmACP_c --> 1hdecg3p_c + ACP_c	Glycerophospholipid Metabolism	Lipid Metabolism
KPN_04429	G3PAT161	glyc3p_c + hdeACP_c --> 1hdec9eg3p_c + ACP_c	Glycerophospholipid Metabolism	Lipid Metabolism
KPN_04429	G3PAT180	glyc3p_c + ocdcaACP_c --> 1odecg3p_c + ACP_c	Glycerophospholipid Metabolism	Lipid Metabolism
KPN_04429	G3PAT181	glyc3p_c + octeACP_c --> 1odec11eg3p_c + ACP_c	Glycerophospholipid Metabolism	Lipid Metabolism
KPN_04429	G3PAT120	ddcaACP_c + glyc3p_c --> 1ddecg3p_c + ACP_c	Glycerophospholipid Metabolism	Lipid Metabolism
KPN_04429	G3PAT140	glyc3p_c + myrsACP_c --> 1tdecg3p_c + ACP_c	Glycerophospholipid Metabolism	Lipid Metabolism
KPN_04429	G3PAT141	glyc3p_c + tdeACP_c --> 1tdec7eg3p_c + ACP_c	Glycerophospholipid Metabolism	Lipid Metabolism
KPN_02202	GALUi	g1p_c + h_c + utp_c --> ppi_c + udpg_c	Cell Envelope Biosynthesis	Cell Membrane Metabolism
KPN_00214	GMHEPPA	gmhep17bp_c + h2o_c --> gmhep1p_c + pi_c	Lipopolysaccharide Biosynthesis / Recycling	Cell Membrane Metabolism
KPN_04394	HSST	hom__L_c + succoa_c --> coa_c + suchms_c	Methionine Metabolism	Amino Acid Metabolism
KPN_01255	IGPS	2cpr5p_c + h_c --> 3ig3p_c + co2_c + h2o_c	Tyrosine, Tryptophan, and Phenylalanine Metabolism	Amino Acid Metabolism
KPN_01255	PRAIi	pran_c --> 2cpr5p_c	Tyrosine, Tryptophan, and Phenylalanine Metabolism	Amino Acid Metabolism
KPN_04269	PHETA1	akg_c + phe__L_c <=> glu__L_c + phpyr_c	Tyrosine, Tryptophan, and Phenylalanine Metabolism	Amino Acid Metabolism
KPN_04269	LEUTAi	4mop_c + glu__L_c --> akg_c + leu__L_c	Valine, Leucine, and Isoleucine Metabolism	Amino Acid Metabolism
KPN_04269	VALTA	akg_c + val__L_c <=> 3mob_c + glu__L_c	Valine, Leucine, and Isoleucine Metabolism	Amino Acid Metabolism
KPN_04269	ILETA	akg_c + ile__L_c <=> 3mop_c + glu__L_c	Valine, Leucine, and Isoleucine Metabolism	Amino Acid Metabolism
KPN_00079	IPMD	3c2hmp_c + nad_c --> 3c4mop_c + h_c + nadh_c	Valine, Leucine, and Isoleucine Metabolism	Amino Acid Metabolism
KPN_00079	OMCDC	3c4mop_c + h_c --> 4mop_c + co2_c	Valine, Leucine, and Isoleucine Metabolism	Amino Acid Metabolism
KPN_00077	IPPMIa	3c2hmp_c <=> 2ippm_c + h2o_c	Valine, Leucine, and Isoleucine Metabolism	Amino Acid Metabolism
KPN_00077	IPPMIb	2ippm_c + h2o_c <=> 3c3hmp_c	Valine, Leucine, and Isoleucine Metabolism	Amino Acid Metabolism
KPN_00078	IPPMIa	3c2hmp_c <=> 2ippm_c + h2o_c	Valine, Leucine, and Isoleucine Metabolism	Amino Acid Metabolism
KPN_00078	IPPMIb	2ippm_c + h2o_c <=> 3c3hmp_c	Valine, Leucine, and Isoleucine Metabolism	Amino Acid Metabolism
KPN_03608	KDOPP	h2o_c + kdo8p_c --> kdo_c + pi_c	Lipopolysaccharide Biosynthesis / Recycling	Cell Membrane Metabolism
KPN_02230	KDOPS	ara5p_c + h2o_c + pep_c --> kdo8p_c + pi_c	Lipopolysaccharide Biosynthesis / Recycling	Cell Membrane Metabolism
KPN_00195	LPADSS	lipidX_c + u23ga_c --> h_c + lipidAds_c + udp_c	Lipopolysaccharide Biosynthesis / Recycling	Cell Membrane Metabolism
KPN_01515	MAN6PI	man6p_c <=> f6p_c	Alternate Carbon Metabolism	Carbohydrate Metabolism
KPN_01090	MCOATA	ACP_c + malcoa_c <=> coa_c + malACP_c	Membrane Lipid Metabolism	Cell Membrane Metabolism
KPN_00091	PAPPT3	udcpp_c + ugmda_c --> uagmda_c + ump_c	Cell Envelope Biosynthesis	Cell Membrane Metabolism
KPN_03586	PGAMT	gam1p_c <=> gam6p_c	Cell Envelope Biosynthesis	Cell Membrane Metabolism
KPN_02410	PGSA181	cdpdodec11eg_c + glyc3p_c --> cmp_c + h_c + pgp181_c	Glycerophospholipid Metabolism	Lipid Metabolism
KPN_02410	PGSA160	cdpdhdecg_c + glyc3p_c --> cmp_c + h_c + pgp160_c	Glycerophospholipid Metabolism	Lipid Metabolism
KPN_02410	PGSA180	cdpdodecg_c + glyc3p_c --> cmp_c + h_c + pgp180_c	Glycerophospholipid Metabolism	Lipid Metabolism
KPN_02410	PGSA141	cdpdtdec7eg_c + glyc3p_c --> cmp_c + h_c + pgp141_c	Glycerophospholipid Metabolism	Lipid Metabolism
KPN_02410	PGSA120	cdpdddecg_c + glyc3p_c --> cmp_c + h_c + pgp120_c	Glycerophospholipid Metabolism	Lipid Metabolism
KPN_02410	PGSA161	cdpdhdec9eg_c + glyc3p_c --> cmp_c + h_c + pgp161_c	Glycerophospholipid Metabolism	Lipid Metabolism
KPN_02410	PGSA140	cdpdtdecg_c + glyc3p_c --> cmp_c + h_c + pgp140_c	Glycerophospholipid Metabolism	Lipid Metabolism
KPN_00936	PSCVT	pep_c + skm5p_c <=> 3psme_c + pi_c	Tyrosine, Tryptophan, and Phenylalanine Metabolism	Amino Acid Metabolism
KPN_04557	PSD161	h_c + ps161_c --> co2_c + pe161_c	Glycerophospholipid Metabolism	Lipid Metabolism
KPN_04557	PSD140	h_c + ps140_c --> co2_c + pe140_c	Glycerophospholipid Metabolism	Lipid Metabolism
KPN_04557	PSD160	h_c + ps160_c --> co2_c + pe160_c	Glycerophospholipid Metabolism	Lipid Metabolism
KPN_04557	PSD180	h_c + ps180_c --> co2_c + pe180_c	Glycerophospholipid Metabolism	Lipid Metabolism
KPN_04557	PSD141	h_c + ps141_c --> co2_c + pe141_c	Glycerophospholipid Metabolism	Lipid Metabolism
KPN_04557	PSD181	h_c + ps181_c --> co2_c + pe181_c	Glycerophospholipid Metabolism	Lipid Metabolism
KPN_04557	PSD120	h_c + ps120_c --> co2_c + pe120_c	Glycerophospholipid Metabolism	Lipid Metabolism
KPN_02908	PSSA120	cdpdddecg_c + ser__L_c --> cmp_c + h_c + ps120_c	Glycerophospholipid Metabolism	Lipid Metabolism
KPN_02908	PSSA161	cdpdhdec9eg_c + ser__L_c --> cmp_c + h_c + ps161_c	Glycerophospholipid Metabolism	Lipid Metabolism
KPN_02908	PSSA141	cdpdtdec7eg_c + ser__L_c --> cmp_c + h_c + ps141_c	Glycerophospholipid Metabolism	Lipid Metabolism
KPN_02908	PSSA181	cdpdodec11eg_c + ser__L_c --> cmp_c + h_c + ps181_c	Glycerophospholipid Metabolism	Lipid Metabolism
KPN_02908	PSSA160	cdpdhdecg_c + ser__L_c --> cmp_c + h_c + ps160_c	Glycerophospholipid Metabolism	Lipid Metabolism
KPN_02908	PSSA180	cdpdodecg_c + ser__L_c --> cmp_c + h_c + ps180_c	Glycerophospholipid Metabolism	Lipid Metabolism
KPN_02908	PSSA140	cdpdtdecg_c + ser__L_c --> cmp_c + h_c + ps140_c	Glycerophospholipid Metabolism	Lipid Metabolism
KPN_00236	S7PI	s7p_c --> gmhep7p_c	Lipopolysaccharide Biosynthesis / Recycling	Cell Membrane Metabolism
KPN_04233	SHSL1	cys__L_c + suchms_c --> cyst__L_c + h_c + succ_c	Methionine Metabolism	Amino Acid Metabolism
KPN_00942	TDSK	atp_c + lipidAds_c --> adp_c + h_c + lipidA_c	Alternate Carbon Metabolism	Carbohydrate Metabolism
KPN_01253	TRPS3	3ig3p_c --> g3p_c + indole_c	Tyrosine, Tryptophan, and Phenylalanine Metabolism	Amino Acid Metabolism
KPN_01253	TRPS2	indole_c + ser__L_c --> h2o_c + trp__L_c	Tyrosine, Tryptophan, and Phenylalanine Metabolism	Amino Acid Metabolism
KPN_01253	TRPS1	3ig3p_c + ser__L_c --> g3p_c + h2o_c + trp__L_c	Tyrosine, Tryptophan, and Phenylalanine Metabolism	Amino Acid Metabolism
KPN_01254	TRPS3	3ig3p_c --> g3p_c + indole_c	Tyrosine, Tryptophan, and Phenylalanine Metabolism	Amino Acid Metabolism
KPN_01254	TRPS2	indole_c + ser__L_c --> h2o_c + trp__L_c	Tyrosine, Tryptophan, and Phenylalanine Metabolism	Amino Acid Metabolism
KPN_01254	TRPS1	3ig3p_c + ser__L_c --> g3p_c + h2o_c + trp__L_c	Tyrosine, Tryptophan, and Phenylalanine Metabolism	Amino Acid Metabolism
KPN_00192	U23GAAT	3hmrsACP_c + u3hga_c --> ACP_c + h_c + u23ga_c	Lipopolysaccharide Biosynthesis / Recycling	Cell Membrane Metabolism
KPN_00194	UAGAAT	3hmrsACP_c + uacgam_c <=> ACP_c + u3aga_c	Lipopolysaccharide Biosynthesis / Recycling	Cell Membrane Metabolism
KPN_03599	UAGCVT	pep_c + uacgam_c --> pi_c + uaccg_c	Cell Envelope Biosynthesis	Cell Membrane Metabolism
KPN_00094	UAGPT3	uacgam_c + uagmda_c --> h_c + uaagmda_c + udp_c	Cell Envelope Biosynthesis	Cell Membrane Metabolism
KPN_04350	UAPGR	h_c + nadph_c + uaccg_c --> nadp_c + uamr_c	Cell Envelope Biosynthesis	Cell Membrane Metabolism
KPN_00090	UGMDDS	alaala_c + atp_c + ugmd_c --> adp_c + h_c + pi_c + ugmda_c	Cell Envelope Biosynthesis	Cell Membrane Metabolism
KPN_00100	UHGADA	h2o_c + u3aga_c --> ac_c + u3hga_c	Lipopolysaccharide Biosynthesis / Recycling	Cell Membrane Metabolism
KPN_00480	USHD	h2o_c + u23ga_c --> 2.0 h_c + lipidX_c + ump_c	Lipopolysaccharide Biosynthesis / Recycling	Cell Membrane Metabolism
